# Optimization of ^13^C stable isotope labeling for the study of tricarboxylic cycle intermediates in mouse models

**DOI:** 10.1101/2025.04.22.649802

**Authors:** Jarrod Laro, Monica Ness, Joseane Godinho, Randy Coats, Laura-Isobel McCall

## Abstract

The tricarboxylic acid cycle (TCA), also known as the Krebs Cycle or the citric acid cycle, is an essential metabolic pathway involved in energy production that is often impacted by disease, making it of key interest to identify effective, affordable, and simple ways to monitor the impact of disease on TCA metabolism. ^13^C-based stable isotope labeling is a useful technique to track pathway alterations in living hosts. However, infusion-based methodologies are slow and expensive despite achieving steady-state labeling. Bolus-based methods are cheaper, faster, and compatible with biohazardous models, but require optimization to achieve maximum labeling. Herein, we performed bolus-based stable isotope labeling experiments in mouse models to identify the optimal dosage amount, label administration length, fast length prior to label administration, ^13^C-labeled precursor, and route of administration for the TCA cycle in the esophagus, heart, kidney, liver, plasma, and proximal colon. ^13^C-glucose at a concentration of 4 mg/g administered via intraperitoneal injection followed by a 90 minute label incorporation period achieved the best overall TCA labeling. For most organs, a 3 hour fast prior to label administration improved labeling, but labeling in the heart was better with no fasting period, showcasing the need to optimize methodology on an organ-by-organ basis. We also identified that bolus administration of glucose provided little impact on metabolism compared to vehicle control. The experiments outlined here provide critical information for designing *in vivo* stable isotope labeling experiments for the study of the TCA cycle.

**Highlights:**

- A 90 minute waiting period following label administration provides best labeling
- Larger dosing provides better labeling with little impact on metabolism
- Fasting prior to label administration led to worse labeling in heart tissue
- Intraperitoneal dosing provides better incorporation than oral dosing
- ^13^C-glucose provides better label incorporation than ^13^C-lactate and ^13^C-pyruvate
