## Supplemental File 1 for "Optimization of ^13^C stable isotope labeling for the study of tricarboxylic cycle intermediates in mouse models"

### Sheet: Timing Comparisons
Ratio of labeled fractions for all group comparisons in Figure 2A. Ratios are highlighted with the color of the group with the largest labeled fraction if they are +/- 0.1 away from 1.							Ratio of labeled fractions for all group comparisons in Figure 2B. Ratios are highlighted with the color of the group with the largest labeled fraction if they are +/- 0.1 away from 1.
Group 1	15 min Facial Bleed - 1 mg/g	15 min Facial Bleed - 4 mg/g	15 min Facial Bleed - 1 mg/g	90 min Plasma - 1 mg/g			Group 1	13C6 Glucose Heart - 1 mg/g	13C6 Glucose Plasma - 1 mg/g	13C6 Glucose Heart - 4 mg/g	13C6 Glucose Plasma - 4 mg/g
Group 2	90 min Plasma - 1 mg/g	90 min Plasma - 4 mg/g	15 min Facial Bleed - 4 mg/g	90 min Plasma - 4 mg/g			Group 2	12C6 Glucose Heart - 1 mg/g	12C6 Glucose Plasma - 1 mg/g	12C6 Glucose Heart - 4 mg/g	12C6 Glucose Plasma - 4 mg/g
Aconitate	1.34	0.6	0.73	0.33			Aconitate	1.07	1.66	7.94	5.09
Fumarate	1.48	0.74	0.6	0.3			Fumarate	1.06	2.06	8.47	6.38
Glutamate	1.58	0.59	0.81	0.3			Glutamate	1.06	1.75	7.24	5.39
Glutamine	1	0.47	0.74	0.35			Glutamine	1.14	1.96	5.87	5.64
Malate	1.36	0.75	0.59	0.33			Malate	1.08	2.1	7.37	6.56
alpha-Ketoglutarate	1.72	0.67	0.71	0.27			alpha-Ketoglutarate	0.75	1.92	5	6.54
Ratio of labeled fractions for all group comparisons in Figure 2C. Ratios are highlighted with the color of the group with the largest labeled fraction if they are +/- 0.1 away from 1.							Ratio of labeled fractions for all group comparisons in Figure 2D. Ratios are highlighted with the color of the group with the largest labeled fraction if they are +/- 0.1 away from 1.
Group 1	85min Facial Bleed - 2.5 mg/g	85min Facial Bleed - 4 mg/g	85min Facial Bleed - 2.5 mg/g	90min Plasma - 2.5 mg/g			Group 1	13C6 Glucose Heart - 2.5 mg/g	13C6 Glucose Plasma - 2.5 mg/g	13C6 Glucose Heart - 4 mg/g	13C6 Glucose Plasma - 4 mg/g
Group 2	90min Plasma - 2.5 mg/g	90min Plasma - 4 mg/g	85min Facial Bleed - 4 mg/g	90min Plasma - 4 mg/g			Group 2	12C6 Glucose Heart - 2.5 mg/g	12C6 Glucose Plasma - 2.5 mg/g	12C6 Glucose Heart - 4 mg/g	12C6 Glucose Plasma - 4 mg/g
Aconitate	0.95	0.97	0.97	0.99			Aconitate	3.9	3.23	3.05	2.64
Fumarate	0.83	0.88	0.98	1.04			Fumarate	4.91	3.82	3.78	3,65
Glutamate	0.88	0.89	0.88	0.89			Glutamate	4.37	3.08	3.4	2.74
Glutamine	1	1.03	0.91	0.93			Glutamine	3.71	3.2	4	3.3
Malate	0.83	0.94	0.92	1.05			Malate	4.49	3.6	3.5	3.27
alpha-Ketoglutarate	0.84	0.91	0.95	1.03			alpha-Ketoglutarate	2.33	3.36	2.34	3.11

### Sheet: IP 13C Precursor Comparisons
Glucose v Lactate - p values											Glucose v Lactate fold changes
	Aconitate	Citrate	Fumarate	G6P	Glutamate	Glutamine	Malate	Succinate				Aconitate	Citrate	Fumarate	G6P	Glutamate	Glutamine	Malate	Succinate
Esophagus	0.00793651	0.00793651	0.000212493	0.00793651	0.000234791	0.00363958	0.000248792	0.00137194			Esophagus	3.67054	3.52654	4.56747	1.74396	3.61602	2.27598	3.91566	2.8915
Liver	0.00226261	0.00055947	0.000436968	0.00659984	0.0019462	0.000275212	0.000412624	0.000388637			Liver	3.13415	3.22177	5.22156	3.33965	3.1245	3.974	4.02171	5.2295
Plasma	0.00424496	0.00301402	0.000142361	0.000356679	0.000391148	0.000325358	0.000330032	0.000443104			Plasma	3.21065	2.58032	4.57826	4.85603	3.6329	3.53316	4.34318	5.80721
ProximalColon	0.000584126	0.000332636	0.00126338	9.81265e-05	0.00053172	0.000540957	0.00119747	0.00793651			ProximalColon	3.87158	3.38757	4.10773	2.49023	3.24069	2.84751	3.63541	4.02422
Kidney	0.00212486	0.00122297	0.000567372	0.0777557	0.00119691	0.000322858	0.000429066	0.000499068			Kidney	3.39832	2.83384	5.40239	1.26715	3.14911	3.45551	4.56654	5.31354
Heart	0.00321094	0.00320648	0.00810276	0.000963596	0.00383368	0.00546277	0.00803322	0.0111403			Heart	4.48574	4.34591	4.96967	2.0902	4.46817	2.45891	4.20814	4.72125
Glucose v pyruvate - p values											Glucose v pyruvate fold changes
	Aconitate	Citrate	Fumarate	G6P	Glutamate	Glutamine	Malate	Succinate				Aconitate	Citrate	Fumarate	G6P	Glutamate	Glutamine	Malate	Succinate
Esophagus	5.90194e-06	1.78822e-05	0.000373031	0.0448884	0.000359637	0.00661199	0.000379274	0.00138105			Esophagus	3.30413	3.03387	3.7746	1.64422	3.10199	1.99462	3.43239	3.51352
Liver	0.00168008	0.000705011	0.000488187	0.00633195	0.00238208	0.000343929	0.000588922	0.000465516			Liver	3.2147	3.36868	4.64975	3.355	2.8764	3.58368	3.5101	4.52158
Plasma	0.00368837	0.00435783	3.67954e-05	0.000464124	0.00019771	0.00793651	0.00793651	0.00793651			Plasma	3.01197	2.07168	3.98938	4.26324	3.35526	3.13226	3.57464	5.26032
ProximalColon	0.000163926	0.00793651	0.00793651	2.97498e-05	0.00793651	0.00793651	0.00793651	0.00245323			ProximalColon	3.45915	3.11869	3.42096	2.47837	2.51888	2.09894	3.20027	3.11031
Kidney	0.00316556	0.0020401	0.000684169	0.0952381	0.00155072	0.000378587	0.000528232	0.000608353			Kidney	3.0095	2.47833	4.6606	1.20822	2.82275	3.07501	3.91665	4.54568
Heart	0.0033365	0.00333927	0.00803082	0.00116198	0.00400751	0.00773541	0.00791549	0.0115546			Heart	4.39417	4.29075	5.27456	2.05741	4.2975	2.11567	4.50101	4.73425
Lactate v pyruvate - p values											Lactate v pyruvate fold changes
	Aconitate	Citrate	Fumarate	G6P	Glutamate	Glutamine	Malate	Succinate				Aconitate	Citrate	Fumarate	G6P	Glutamate	Glutamine	Malate	Succinate
Esophagus	0.690476	0.547619	0.189841	0.547619	0.106642	0.196053	0.120226	0.349041			Esophagus	0.900176	0.860296	0.826409	0.942808	0.857846	0.876378	0.87658	1.21512
Liver	0.913476	0.789324	0.0335463	0.346	0.0203302	0.00526942	0.0592863	0.0110479			Liver	1.0257	1.0456	0.890491	1.0046	0.920596	0.901782	0.872788	0.86463
Plasma	0.76942	0.234427	0.77729	0.0455049	0.829337	0.84127	0.222222	0.547619			Plasma	0.938117	0.802876	0.871376	0.877927	0.923578	0.886533	0.823047	0.905825
ProximalColon	0.943733	0.150794	0.150794	0.548614	0.150794	0.150794	0.150794	0.150794			ProximalColon	0.893474	0.920628	0.832811	0.995236	0.777268	0.737114	0.880307	0.772898
Kidney	0.0877259	0.0606013	0.0268313	1	0.0370364	0.00239846	0.00856713	0.0205984			Kidney	0.885587	0.87455	0.862693	0.953493	0.896363	0.889886	0.857684	0.85549
Heart	0.271251	0.309024	0.851264	0.612975	0.244212	0.0557292	0.702853	0.552748			Heart	0.979588	0.987308	1.06135	0.984313	0.961803	0.86041	1.0696	1.00275
			Significant										Significantly higher with glucose
													Significantly higher with lactate
													Significantly higher with pyruvate

### Sheet: Oral 13C Precursor Comparisons
Glucose v Lactate - p values											Glucose v lactate fold changes - glucose over lactate
	Aconitate	Citrate	Fumarate	G6P	Glutamate	Glutamine	Malate	Succinate				Aconitate	Citrate	Fumarate	G6P	Glutamate	Glutamine	Malate	Succinate
Esophagus	7.77695e-07	0.0906884	1.99103e-06	0.00793651	1.22362e-06	0.000920525	2.36432e-06	0.000446755			Esophagus	3.52397	3.02576	3.85624	1.34218	3.31104	1.86508	3.45265	2.07799
Liver	0.015873	0.00033336	0.00793651	0.0201376	0.000561733	0.000163004	0.00346254	0.00793651			Liver	2.99105	2.86641	3.88562	1.87068	2.35055	2.56232	1.70359	3.52377
Plasma	1.29838e-05	0.00793651	9.10106e-05	0.0277766	0.000633221	7.63478e-05	6.02198e-05	0.000126221			Plasma	2.48004	2.28346	3.21611	2.75282	2.27149	2.5689	3.24891	3.60305
ProximalColon	0.000562662	0.000196528	0.000382806	0.000554277	0.000570624	7.04083e-05	0.000350707	0.00121389			ProximalColon	2.59663	2.47674	2.50157	2.5086	2.30714	2.34978	2.3306	2.07667
Kidney	2.29089e-05	2.21035e-05	2.4293e-05	0.0380847	0.000153014	4.07136e-05	9.7807e-06	2.46284e-05			Kidney	2.94502	3.20661	3.73273	1.29503	2.52734	2.82118	3.35348	3.67511
Heart	0.00793651	0.00793651	0.00793651	0.000497749	0.000902781	0.000250334	0.00793651	0.00793651			Heart	4.26167	4.13538	4.52735	1.59411	4.12489	2.43504	4.04881	4.41348
Glucose v pyruvate - p values											Glucose v pyruvate fold changes - glucose over pyruvate
	Aconitate	Citrate	Fumarate	G6P	Glutamate	Glutamine	Malate	Succinate				Aconitate	Citrate	Fumarate	G6P	Glutamate	Glutamine	Malate	Succinate
Esophagus	2.28176e-06	0.0906884	4.17673e-06	0.00793651	4.83661e-07	0.00109301	5.99668e-06	0.00016538			Esophagus	2.83368	2.3349	2.90207	1.31886	2.66268	1.58728	2.68965	2.80625
Liver	0.00793651	0.000599335	0.000445203	0.0204841	0.000565989	0.000227917	0.00167299	0.00793651			Liver	2.03546	2.19009	2.64925	1.86604	1.81383	2.01458	2.13736	2.60457
Plasma	0.000186943	0.000808419	0.000198697	0.020004	0.00197023	8.34398e-05	0.000148742	0.000228562			Plasma	1.77942	1.63027	2.43858	3.25787	1.77213	2.06306	2.26509	2.49023
ProximalColon	0.00116529	0.000442251	0.00103307	0.000367484	0.00120598	0.000136385	0.000725113	0.00253016			ProximalColon	1.94772	1.9487	1.89004	2.50357	1.92448	1.94848	1.81767	1.77725
Kidney	5.46884e-05	3.13385e-05	6.01284e-05	0.020458	0.000123536	0.00793651	2.00225e-05	7.1692e-05			Kidney	2.27478	2.24952	2.66332	1.54165	1.9986	2.07714	2.59507	2.72482
Heart	0.000710488	0.00145602	0.0019556	0.000338793	0.00793651	0.000381506	0.00166014	0.00234109			Heart	3.66673	3.34127	3.70826	1.6831	3.18678	2.11467	3.37393	3.53014
Lactate v pyruvate - p values											Lactate v pyruvate fold changes - lactate over pyruvate
	Aconitate	Citrate	Fumarate	G6P	Glutamate	Glutamine	Malate	Succinate				Aconitate	Citrate	Fumarate	G6P	Glutamate	Glutamine	Malate	Succinate
Esophagus	0.322877	0.600402	0.277197	1	0.340327	0.593184	0.278798	0.251832			Esophagus	0.804116	0.771676	0.752563	0.982628	0.804182	0.85105	0.779011	1.35046
Liver	0.36527	0.533662	0.547619	0.702702	0.595193	0.561654	0.268311	0.547619			Liver	0.680515	0.764051	0.681809	0.997517	0.771664	0.786232	1.25462	0.739142
Plasma	0.144421	0.420635	0.290164	0.629326	0.269178	0.618373	0.263316	0.479767			Plasma	0.717496	0.713944	0.758238	1.18347	0.780159	0.803089	0.697184	0.691145
ProximalColon	0.463565	0.578343	0.514964	0.528796	0.505291	0.46402	0.564274	0.762878			ProximalColon	0.750095	0.786801	0.755541	0.997995	0.834142	0.82922	0.779916	0.855819
Kidney	0.168049	0.265285	0.325707	0.400411	0.410797	0.420635	0.329153	0.323498			Kidney	0.772417	0.701525	0.713505	1.19043	0.790792	0.736264	0.773842	0.741427
Heart	0.0952381	0.309524	0.547619	0.654229	0.547619	0.621226	0.547619	0.547619			Heart	0.860397	0.807973	0.81908	1.05582	0.772572	0.868434	0.833313	0.799855
			Significant											Significantly higher with glucose
														Significantly higher with lactate
														Significantly higher with pyruvate

### Sheet: IPvOral
Glucose p-values - IP vs oral											Glucose fold changes - IP over oral
	Aconitate	Citrate	Fumarate	G6P	Glutamate	Glutamine	Malate	Succinate				Aconitate	Citrate	Fumarate	G6P	Glutamate	Glutamine	Malate	Succinate	Average
Esophagus	0.00866835	0.675174	0.02061	0.150794	0.0247345	0.0822932	0.0212189	0.0709369			Esophagus	1.17627	1.38497	1.24371	1.41163	1.28535	1.40781	1.27205	1.27624	1.30725	0.395833
Liver	0.0952381	0.0684159	0.0486701	0.0243199	0.129259	0.0586369	0.188834	0.0952381			Liver	1.12609	1.17896	1.19937	1.85705	1.17158	1.25243	1.20666	1.19723	1.27367
Plasma	0.199221	0.674598	0.0256882	0.000640132	0.0334651	0.0771867	0.0402403	0.0220563			Plasma	1.33924	1.02442	1.25103	2.27303	1.42215	1.27901	1.22958	1.35351	1.3965
ProximalColon	0.00609629	0.00477364	0.0112989	0.0608383	0.00555749	0.0583366	0.0115172	0.0127241			ProximalColon	1.6101	1.56474	1.69442	1.11071	1.45575	1.31534	1.60993	1.81664	1.5222
Kidney	0.312369	0.375117	0.0674249	0.901505	0.130235	0.13071	0.0389115	0.0782691			Kidney	1.2323	1.04834	1.37875	0.968809	1.24415	1.14737	1.32085	1.33764	1.20978
Heart	0.510087	0.412288	0.70249	0.0308057	0.498208	0.782465	0.703545	0.74798			Heart	1.02786	1.11958	1.15477	1.29039	1.19225	0.979746	1.11908	1.17318	1.13211
Lactate p-values - IP vs oral											Lactate fold changes - IP over oral
	Aconitate	Citrate	Fumarate	G6P	Glutamate	Glutamine	Malate	Succinate				Aconitate	Citrate	Fumarate	G6P	Glutamate	Glutamine	Malate	Succinate	Average
Esophagus	0.0952381	0.547619	0.599931	0.0555556	0.386905	0.162492	0.564202	0.340357			Esophagus	1.1293	1.1883	1.05005	1.08642	1.17694	1.15365	1.12163	0.917179	1.10293
Liver	0.588792	0.566049	0.0555556	0.171371	0.229629	0.156213	0.0147097	0.031746			Liver	1.07468	1.04892	0.892507	1.04021	0.881377	0.80753	0.511138	0.806721	0.882886	0.0625
Plasma	0.75551	0.309524	0.248362	0.188452	0.465181	0.54293	0.362773	0.162226			Plasma	1.03448	0.906561	0.878818	1.28855	0.889207	0.929948	0.919789	0.839778	0.960892
ProximalColon	0.826924	0.923551	0.627547	0.00442725	0.930071	0.788678	0.647305	0.84127			ProximalColon	1.07988	1.14402	1.03188	1.1189	1.03639	1.08542	1.0321	0.937462	1.05826
Kidney	0.742924	0.743578	0.579641	0.891936	0.84955	0.384172	0.698038	0.590746			Kidney	1.06793	1.18624	0.952633	0.990127	0.998502	0.93675	0.96998	0.925174	1.00342
Heart	1	0.420635	0.690476	0.695756	0.955882	0.903202	0.690476	0.547619			Heart	0.97652	1.06534	1.05199	0.984127	1.10066	0.970236	1.07671	1.0967	1.04028
Pyruvate p-values - IP vs oral											Pyruvate fold changes - IP over oral
	Aconitate	Citrate	Fumarate	G6P	Glutamate	Glutamine	Malate	Succinate				Aconitate	Citrate	Fumarate	G6P	Glutamate	Glutamine	Malate	Succinate	Average
Esophagus	0.619942	0.420635	0.91612	0.00977702	0.422727	0.0871499	0.838751	0.730123			Esophagus	1.00879	1.06589	0.956216	1.1323	1.10331	1.12031	0.996789	1.01934	1.05037
Liver	0.062525	0.138359	0.061614	0.186654	0.0960098	0.0731561	0.00468171	0.0769404			Liver	0.713011	0.766479	0.683353	1.03288	0.738791	0.704057	0.734752	0.689638	0.757871	0.0833333
Plasma	0.105593	0.409426	0.0625184	0.0253311	0.0270071	0.0952381	0.0952381	0.0952381			Plasma	0.791198	0.806144	0.764715	1.737	0.751125	0.842417	0.779132	0.640751	0.88906
ProximalColon	0.501741	0.547619	0.420635	0.326646	1	0.222222	0.420635	0.616913			ProximalColon	0.906589	0.977721	0.936144	1.12201	1.11222	1.22105	0.914399	1.03804	1.02852
Kidney	0.699436	0.96163	0.193945	0.420635	0.392659	0.150794	0.320058	0.190119			Kidney	0.931456	0.95155	0.787892	1.23617	0.880902	0.775038	0.875161	0.80182	0.904999
Heart	0.0951294	0.239514	0.165222	0.576252	0.420635	0.983012	0.139433	0.801821			Heart	0.857703	0.871831	0.811854	1.05563	0.884106	0.979284	0.838858	0.874791	0.896757
		Significant											Significantly higher via IP route
													Significantly higher via oral route

### Sheet: Vehicle Comparison
IP C12 effect - p values											IP C12 effect fold changes - C12 over vehicle
	Aconitate	Citrate	Fumarate	G6P	Glutamate	Glutamine	Malate	Succinate				Aconitate	Citrate	Fumarate	G6P	Glutamate	Glutamine	Malate	Succinate
Esophagus	0.861426	0.669552	0.975265	0.117801	0.96715	0.761905	0.859108	0.181059			Esophagus	1.10837	1.07964	1.00026	0.618379	0.957203	0.929407	0.990643	1.6314
Liver	0.160685	0.13944	0.116759	0.267055	0.633376	0.677236	0.761905	0.370302			Liver	1.70863	1.69944	1.46172	1.56665	1.20136	1.02354	0.957518	0.973025	0.0416667
Plasma	0.761905	0.914286	0.419995	0.362352	0.901471	0.563658	0.467398	0.0666667			Plasma	0.960458	0.958536	0.878838	0.77451	1.03849	0.950566	0.87442	0.477605
ProximalColon	0.468076	0.885352	0.997497	0.58251	0.641701	0.687877	0.666192	0.113269			ProximalColon	0.787208	0.873171	0.930835	1.13403	1.0272	1.07745	0.978759	0.588207
Kidney	0.29165	0.204676	0.00952381	0.914558	0.705556	0.336702	0.0898208	0.200143			Kidney	1.51188	1.54043	1.2878	1.04796	1.07654	0.904984	1.59942	1.26418
Heart	0.275897	0.0526973	0.326828	0.285213	0.0382259	0.431178	0.547619	0.0952381			Heart	0.889661	0.889934	0.99674	1.41827	0.873811	0.867328	0.9932	1.8573
Oral C12 effect - p values											Oral C12 effect fold changes - C12 over vehicle
	Aconitate	Citrate	Fumarate	G6P	Glutamate	Glutamine	Malate	Succinate				Aconitate	Citrate	Fumarate	G6P	Glutamate	Glutamine	Malate	Succinate
Esophagus	0.899402	0.451636	0.575962	0.872804	0.872388	0.662338	0.560789	0.514593			Esophagus	1.02442	1.19128	1.04959	0.830641	0.954503	0.923168	1.03389	1.13731
Liver	0.797634	0.915275	0.236292	0.892447	0.0318663	0.00666631	0.933149	0.460457			Liver	0.979673	1.07679	0.793185	1.20759	0.818309	0.770495	1.10813	0.847314	0.104167
Plasma	1	0.246753	0.662338	0.792208	0.662338	0.428571	0.428571	0.662338			Plasma	0.97875	1.3213	1.08164	1.10628	1.12286	0.864676	1.11698	1.17068
ProximalColon	0.114847	0.660914	0.546638	0.381042	0.225003	0.030303	0.455316	0.78334			ProximalColon	0.784814	0.926703	0.99471	0.927437	0.96302	0.918453	1.03497	0.740667
Kidney	0.109541	0.161769	0.984429	0.0124927	0.0822511	0.0117714	0.1441	0.503506			Kidney	1.54451	1.20398	0.979729	0.64948	0.858537	0.792997	1.52092	0.720058
Heart	0.662338	0.530822	0.669939	0.662338	0.945684	0.514195	0.327819	0.472898			Heart	1.20461	1.11618	0.958201	0.76204	0.992249	0.9932	0.949996	1.34742
														C12 favored
			Significant											Vehicle favored
